# Genome-wide evolutionary response of European oaks since the Little Ice Age

**DOI:** 10.1101/2021.05.25.445558

**Authors:** Dounia Saleh, Jun Chen, Jean-Charles Leplé, Thibault Leroy, Laura Truffaut, Benjamin Dencausse, Céline Lalanne, Karine Labadie, Isabelle Lesur, Didier Bert, Frédéric Lagane, François Morneau, Jean-Marc Aury, Christophe Plomion, Martin Lascoux, Antoine Kremer

**Affiliations:** UMR BIOGECO, INRAE, Université de Bordeaux, 69 Route d’Arcachon, 33612 Cestas, France; College of Life Sciences, Zhejiang University, Hangzhou, Zhejiang 310058, China; Department of Botany & Biodiversity Research, University of Vienna, Vienna, Austria; Genoscope, Institut de Biologie François Jacob, Commissariat à l’énergie atomique (CEA), Université de Paris-Saclay, 2 rue Gaston Crémieux, 91057 Evry, France; Helix Venture, 33 700 Merignac France; Département Recherche Développement Innovation, Office National des Forêts, 100 Boulevard de la Salle, 45760 Boigny-Sur-Bionne, France; Génomique Métabolique, Genoscope, Institut François Jacob, CEA, CNRS, Univ Evry, Université Paris-Saclay, 91057 Evry, France; Department of Ecology and Genetics, Evolutionary Biology Centre, Uppsala University, 75236 Uppsala, Sweden

**Author notes:** These two authors contributed equally to the work (Dounia Saleh, Jun Chen). Service de l’Information Statistique Forestière et Environnementale, Institut National de l’Information géographique et Forestière, Château des Barres, 45290 Nogent sur Vernisson France (François Morneau).

**Keywords:** Linked selection, evolution, *Quercus petraea*, Little Ice Age

## Abstract

The pace of tree microevolution during Anthropocene warming is largely unknown. We used a retrospective approach to monitor genomic changes in oak trees since the Little Ice Age (LIA). Allelic frequency changes were assessed from whole-genome pooled sequences for four age-structured cohorts of sessile oak (*Quercus petraea*) dating back to 1680, in each of three different oak forests in France. The genetic covariances of allelic frequency changes increased between successive time periods, highlighting genome-wide effects of linked selection. We found imprints of convergent linked selection in the three forests during the late LIA, and a shift of selection during more recent time periods. The changes in allelic covariances within and between forests mirrored the documented changes in the occurrence of extreme events (droughts and frosts) over the last three hundred years. The genomic regions with the highest covariances were enriched in genes involved in plant responses to pathogens and abiotic stresses (temperature and drought). These responses are consistent with the reported sequence of frost (or drought) and disease damage ultimately leading to the oak dieback after extreme events. Our results therefore provide evidence of selection operating on long-lived species during recent climatic changes.
