## Supplemental Table3 for "Genome-wide evolutionary response of European oaks since the Little Ice Age"

### Sheet: SupplementaryData2
Table S3: Significance of Biological Process GO terms according to topGO “weight” method and Fisher’s exact test.
	GO.ID	Term	Annotated	Significant	Expected	p.val
1	GO:0009626	plant-type hypersensitive response	234	13	2.49	1.4e-06
2	GO:0071763	nuclear membrane organization	5	3	0.05	1.2e-05
3	GO:0006430	lysyl-tRNA aminoacylation	20	4	0.21	5.3e-05
4	GO:0009901	anther dehiscence	25	4	0.27	0.00013
5	GO:0050832	defense response to fungus	494	15	5.26	0.00028
6	GO:0043447	alkane biosynthetic process	14	3	0.15	0.00040
7	GO:0010143	cutin biosynthetic process	34	4	0.36	0.00045
8	GO:0016024	CDP-diacylglycerol biosynthetic process	20	3	0.21	0.00119
9	GO:0009825	multidimensional cell growth	45	4	0.48	0.00132
10	GO:0042335	cuticle development	49	4	0.52	0.00182
11	GO:2000031	regulation of salicylic acid mediated si...	32	3	0.34	0.00470
12	GO:0016126	sterol biosynthetic process	33	3	0.35	0.00513
13	GO:1990573	potassium ion import across plasma membr...	35	3	0.37	0.00606
14	GO:0006032	chitin catabolic process	36	3	0.38	0.00656
15	GO:0010093	specification of floral organ identity	12	2	0.13	0.00694
16	GO:0010555	response to mannitol	12	2	0.13	0.00694
17	GO:0009808	lignin metabolic process	170	6	1.81	0.00985
18	GO:0009134	nucleoside diphosphate catabolic process	1	1	0.01	0.01065
19	GO:0001173	DNA-templated transcriptional start site...	1	1	0.01	0.01065
20	GO:0009835	fruit ripening	1	1	0.01	0.01065
21	GO:0046185	aldehyde catabolic process	45	3	0.48	0.01216
22	GO:0031125	rRNA 3'-end processing	17	2	0.18	0.01381
23	GO:0010025	wax biosynthetic process	50	3	0.53	0.01616
24	GO:1904964	positive regulation of phytol biosynthet...	2	1	0.02	0.02118
25	GO:0045857	negative regulation of molecular functio...	2	1	0.02	0.02118
26	GO:0018131	oxazole or thiazole biosynthetic process	2	1	0.02	0.02118
27	GO:0016998	cell wall macromolecule catabolic proces...	58	3	0.62	0.02392
28	GO:0010380	regulation of chlorophyll biosynthetic p...	26	2	0.28	0.03101
29	GO:0032483	regulation of Rab protein signal transdu...	3	1	0.03	0.03160
30	GO:0090359	negative regulation of abscisic acid bio...	3	1	0.03	0.03160
31	GO:0009590	detection of gravity	3	1	0.03	0.03160
32	GO:0009294	DNA mediated transformation	27	2	0.29	0.03326
33	GO:0010167	response to nitrate	29	2	0.31	0.03795
34	GO:0002239	response to oomycetes	362	8	3.85	0.04054
35	GO:0031054	pre-miRNA processing	4	1	0.04	0.04192
36	GO:1904966	positive regulation of vitamin E biosynt...	4	1	0.04	0.04192
37	GO:0010042	response to manganese ion	4	1	0.04	0.04192
38	GO:0010971	positive regulation of G2/M transition o...	4	1	0.04	0.04192
39	GO:0010337	regulation of salicylic acid metabolic p...	32	2	0.34	0.04541
40	GO:0006468	protein phosphorylation	2220	32	23.64	0.04672
