## Supplemental Table4 for "Genome-wide evolutionary response of European oaks since the Little Ice Age"

### Sheet: SupplementarayData3
Table S4: Significance of Molecular Function GO terms according to topGO “weight” method and Fisher’s exact test.
	GO.ID	Term	Annotated	Significant	Expected	p.val
1	GO:0043531	ADP binding	1200	32	12.33	6.9e-07
2	GO:0090447	glycerol-3-phosphate 2-O-acyltransferase...	13	4	0.13	7.2e-06
3	GO:0004824	lysine-tRNA ligase activity	20	4	0.21	4.6e-05
4	GO:0102420	sn-1-glycerol-3-phosphate C16:0-DCA-CoA ...	12	3	0.12	0.00022
5	GO:1990465	aldehyde oxygenase (deformylating) activ...	12	3	0.12	0.00022
6	GO:0004366	glycerol-3-phosphate O-acyltransferase a...	12	3	0.12	0.00022
7	GO:0009924	octadecanal decarbonylase activity	12	3	0.12	0.00022
8	GO:0102483	scopolin beta-glucosidase activity	58	5	0.6	0.00032
9	GO:0000254	C-4 methylsterol oxidase activity	15	3	0.15	0.00044
10	GO:1990269	RNA polymerase II C-terminal domain phos...	6	2	0.06	0.00153
11	GO:0000049	tRNA binding	53	4	0.54	0.00214
12	GO:0042578	phosphoric ester hydrolase activity	332	9	3.41	0.00758
13	GO:0008553	proton-exporting ATPase activity, phosph...	14	2	0.14	0.00882
14	GO:0102490	8-oxo-dGTP phosphohydrolase activity	1	1	0.01	0.01028
15	GO:0102491	dGTP phosphohydrolase activity	1	1	0.01	0.01028
16	GO:0102485	dATP phosphohydrolase activity	1	1	0.01	0.01028
17	GO:0102486	dCTP phosphohydrolase activity	1	1	0.01	0.01028
18	GO:0102487	dUTP phosphohydrolase activity	1	1	0.01	0.01028
19	GO:0102488	dTTP phosphohydrolase activity	1	1	0.01	0.01028
20	GO:0102489	GTP phosphohydrolase activity	1	1	0.01	0.01028
21	GO:0008422	beta-glucosidase activity	130	5	1.34	0.01111
22	GO:0016832	aldehyde-lyase activity	16	2	0.16	0.01147
23	GO:0052747	sinapyl alcohol dehydrogenase activity	18	2	0.18	0.01443
24	GO:0045551	cinnamyl-alcohol dehydrogenase activity	19	2	0.2	0.01602
25	GO:0050291	sphingosine N-acyltransferase activity	2	1	0.02	0.02045
26	GO:0102033	fatty acid omega-hydroxylase activity	2	1	0.02	0.02045
27	GO:0004107	chorismate synthase activity	2	1	0.02	0.02045
28	GO:0102419	sn-2-glycerol-3-phosphate omega-OH-C22:0...	3	1	0.03	0.03051
29	GO:0031683	G-protein beta/gamma-subunit complex bin...	4	1	0.04	0.04048
30	GO:0001664	G protein-coupled receptor binding	4	1	0.04	0.04048
31	GO:0015293	symporter activity	48	3	0.49	0.04473
