## Supplemental Table 5 for "Genome-wide evolutionary response of European oaks since the Little Ice Age"

### Sheet: SupplementaryData4
Table S5: Significance of Cellular Component GO terms according to topGO “weight” method and Fisher’s exact test.
	GO.ID	Term	Annotated	Significant	Expected	p.val
1	GO:0019897	extrinsic component of plasma membrane	109	12	1.15	1.3e-08
2	GO:0005576	extracellular region	3978	61	41.8	0.0011
3	GO:0016593	Cdc73/Paf1 complex	11	2	0.12	0.0057
4	GO:0031511	Mis6-Sim4 complex	1	1	0.01	0.0105
5	GO:0009654	photosystem II oxygen evolving complex	18	2	0.19	0.0151
6	GO:0016020	membrane	7106	101	74.67	0.0209
7	GO:0009344	nitrite reductase complex [NAD(P)H]	2	1	0.02	0.0209
8	GO:0090575	RNA polymerase II transcription regulato...	77	3	0.81	0.0475
9	GO:0005762	mitochondrial large ribosomal subunit	34	2	0.36	0.0495
